# Suspected distortion of citations in high-impact cancer journals

**DOI:** 10.64898/2026.05.25.727627

**Authors:** Baptiste Scancar, Jennifer A. Byrne, David Causeur, Adrian G. Barnett

## Abstract

Research and scholarship are shaped by article citations, which underpin the communication of ideas, assignment of credit, journal impact factors, and author career progression. Given their key influence on author and journal metrics, citations can be intentionally manipulated to inflate the reputation of journals and researchers. Paper mills, unethical organisations that produce and sell manuscripts and publishing services, may also be manipulating citations, but the extent of this manipulation is unknown. Here, we show that molecular cancer articles sharing features with retracted papers from paper mills display citation patterns that suggest systematic inflation. These articles were published in journals in the top decile of journal rankings. Suspected paper mill articles received 50 to 100% more citations than other papers 1 to 3 years after publication, while paradoxically attracting fewer readers and online accesses. Suspected paper mill articles also cited – and were cited by – other suspected paper mill articles, which frequently appeared in journals previously reported as paper mill targets. Citations from suspected paper mill articles measurably inflated journal citation metrics. These findings suggest that paper mills inflate the citation metrics of supported publications and affected journals at scale. This widespread manipulation of citation metrics may amplify unreliable findings, slowing scientific progress and spurring unreasonable citation benchmarks for research articles, journals and authors. Our findings point to measurable signatures of citation manipulation that could support article- and journal-level screening.

**Significance statement:** The central role of citations in research evaluation makes them an attractive target for gaming. It has been suggested that fraudulent organisations, known as *research paper mills*, may manipulate citations for a price. This research uncovers the impact of potential paper mill manipulation on citation metrics. Across leading cancer journals, clusters of interconnected papers bearing the hallmarks of paper mill products accumulate far more citations than other papers despite having fewer readers. In some cases, this effect is large enough to inflate journal rankings, highlighting the need for safeguards against paper mills. This study provides evidence that citation manipulation leaves measurable traces in citation patterns, offering a practical basis for future screening and intervention.
