## Supplementary material for "Suspected distortion of citations in high-impact cancer journals": Dataset S1

### Sheet: journal selection process
Title	Citations / Doc. (2years)	ISSN	Website	Journal scope	Cancer specific?	Review journal?	Publish molecular?	Validation keywords	Rank selected
Ca-A Cancer Journal for Clinicians	168.71	00079235, 15424863	https://acsjournals.onlinelibrary.wiley.com/journal/15424863	CA provides cancer care professionals with up-to-date information on all aspects of cancer diagnosis, treatment, and prevention. The journal focuses on keeping physicians and healthcare professionals informed by providing scientific and educational information in the form of comprehensive review articles on important cancer topics and issues that are important to cancer care, along with publishin…	Yes	No	No	-	-
Nature Reviews Clinical Oncology	33.23	17594774, 17594782	https://www.nature.com/nrclinonc/	Nature Reviews' clinical content is written by internationally renowned clinical academics and researchers and targeted towards readers in the medical sciences, from postgraduate level upwards. While intended to be read by practicing doctors, researchers and academics within a specialty, we aim to make all our articles accessible to readers working in any medical discipline. In-depth Reviews pres…	Yes	Yes	No	-	-
Molecular Cancer	30.3	14764598	https://link.springer.com/journal/12943	Molecular Cancer is an open access, peer-reviewed journal interested in attracting high-quality original research and reviews that present or highlight significant advances in all areas of cancer and related biomedical science. Molecular Cancer promotes the exchange of ideas, concepts and findings in any area of cancer and related biomedical science, from a molecular point of view. Molecular Canc…	Yes	No	Yes	molecular point of view, basic, cell and tumor biology, angiogenesis, animal models, metastasis, cancer antigens, immune response, cellular signalling, molecular biology, genetic and molecular profiling of cancer and molecular targets, cancer stem cells, DNA damage and repair, cell cycle, apoptosis, molecular virology, vaccine- and antibody-based cancer therapies	1
Signal Transduction and Targeted Therapy	29.1	20593635, 20959907	https://www.nature.com/sigtrans/	Signal Transduction and Targeted Therapy is an international, peer-reviewed, open-access journal that publishes original research articles and review articles related to all aspects of signal transduction in physiological and pathological processes, as well as signal transduction-targeted therapeutics in the form of biological agents and small molecular drugs used to treat human diseases such as …	No	No	Yes	-	-
Nature Reviews Cancer	28.49	1474175X, 14741768	https://www.nature.com/nrc/	The ultimate aim of cancer research is to eliminate this common and devastating disease from the human population. To develop more effective prevention methods we need to understand what triggers tumorigenesis. To diagnose precancerous lesions and early-stage cancers quickly and accurately we need to detect the earliest molecular changes leading to each type of cancer. To determine a patient's pr…	Yes	Yes	No	-	-
Journal of Hematology and Oncology	26.08	17568722	https://link.springer.com/journal/13045	Journal of Hematology & Oncology is an open access journal that publishes top-quality research encompassing all aspects of hematology and oncology. The journal also publishes reviews and research highlights on "hot topics" from leading experts in the field. Hematology and oncology are closely intertwined and rapidly evolving fields. More physician scientists performing laboratory-based research a…	Yes	No	Yes	laboratory-based research, laboratory and clinical findings	2
Cancer Cell	24.69	15356108, 18783686	https://www.cell.com/cancer-cell/home	Cancer Cell advances a systemic understanding of cancer as a dynamic interplay between tumor cells, microenvironment, microbiota, nervous system, and host physiology. We bridge foundational discoveries and clinical innovation through bidirectional translation, integrating disciplines and transformative technologies—including AI, spatial multi-omics, single-cell sequencing, and functional genomics…	Yes	No	Yes	tumor cells, microenvironment, microbiota, nervous system, host physiology, spatial multi-omics, single-cell sequencing, functional genomics, tumor heterogeneity, immune evasion, metabolic reprogramming, therapeutic resistance, preclinical work, basic, lab discoveries	3
Annals of Oncology	22.61	09237534, 15698041	https://www.sciencedirect.com/journal/annals-of-oncology	An official Journal of the European Society for Medical Oncology and the official journal of the Japanese Society of Medical Oncology Annals of Oncology, the journal of the European Society for Medical Oncology and the Japanese Society of Medical Oncology, provides rapid and efficient peer-review publications on innovative cancer treatments or translational work related to oncology and precision …	Yes	No	No	-	-
Drug Resistance Updates	21.83	13687646, 15322084	https://www.sciencedirect.com/journal/drug-resistance-updates	Drug Resistance Updates publishes inspiring original research, commentary and expert reviews on important developments in drug resistance in infectious disease and cancer as well as novel drugs and strategies to overcome drug resistance. It covers both basic research and clinical aspects of drug resistance, and involves disciplines as diverse as molecular biology, biochemistry, cell biology, phar…	No	No	Yes	-	-
Seminars in Cancer Biology	15.8	1044579X, 10963650	https://www.sciencedirect.com/journal/seminars-in-cancer-biology	Seminars in Cancer Biology (YSCBI) is a review journal dedicated to keeping scientists informed of developments in the field of molecular oncology. Each issue is thematic in approach, devoted to an important topic of interest to cancer biologists, from the underlying genetic and molecular causes of cellular transformation and cancer to the molecular basis of potential therapies. Every issue is ed…	Yes	Yes	No	-	-
Nature Cancer	14.28	26621347	https://www.nature.com/natcancer/	Cancer is a devastating disease that causes one in six deaths globally. A large proportion of these deaths could be prevented, but improving prevention and treatment outcomes requires accurate diagnosis, the development of effective and precise treatment modalities and a better understanding of the socioeconomic factors that affect cancer incidence, prevalence and mortality. Nature Cancer aims to…	Yes	No	Yes	fundamental, preclinical research, mechanisms underlying tumour initiation, propagation and progression	4
Journal of Clinical Oncology	13.85	0732183X, 15277755	https://ascopubs.org/journal/jco	Scope JCO publishes original research, reviews, and other material related to breast cancer, gastrointestinal cancer, hematologic malignancies, molecular oncology, thoracic cancer, genitourinary cancer, head and neck cancer, pediatric oncology, neurooncology, supportive care and quality of life issues, prevention, and phase I and clinical pharmacology. Its readership comprises practicing clinical…	Yes	No	No	-	-
Cancer Communications	12.32	25233548	https://onlinelibrary.wiley.com/journal/25233548	Cancer Communications is an open access, peer-reviewed online journal that encompasses basic, clinical, and translational cancer research. The journal welcomes submissions concerning clinical trials, epidemiology, molecular and cellular biology, and genetics.	Yes	No	Yes	basic, molecular and cellular biology, genetics	5
Cell Host and Microbe	11.68	19313128, 19346069	https://www.cell.com/cell-host-microbe/home	Cell Host & Microbe was launched in March 2007. The journal's mission is to provide a forum for the exchange of ideas and concepts between scientists studying the microbe with those studying the host immune, cell biological, and molecular response upon colonization or infection by a microbe. Cell Host & Microbe will publish novel findings related to microbes (which includes bacteria, fungi, paras…	No	No	Yes	-	-
JNCCN Journal of the National Comprehensive Cancer Network	11.49	15401405, 15401413	https://jnccn.org/configurable/home	More than 25,000 oncologists and other cancer care professionals across the United States read JNCCN—Journal of the National Comprehensive Cancer Network. This peer-reviewed, indexed medical journal provides the latest information about best clinical practices, oncology health services research, and translational medicine. JNCCN features updates on the NCCN Clinical Practice Guidelines in Oncolog…	Yes	No	No	-	-
Trends in Cancer	11.32	24058025, 24058033	https://www.cell.com/trends/cancer/home	Trends in Cancer is a new member of the Trends review journals, offering concise and engaging expert commentary articles that address key frontline research topics and cutting-edge advances in the rapidly changing field of cancer discovery and medicine. The journal provides a unique platform for multidisciplinary information, discussion and education that is valuable for scientists, clinicians, a…	Yes	Yes	No	-	-
Journal of Experimental and Clinical Cancer Research	11.28	03929078, 17569966	https://link.springer.com/journal/13046	Journal of Experimental & Clinical Cancer Research is an online peer-reviewed journal that publishes original research papers, reviews and commentaries in cancer research, from bench to bedside. Journal of Experimental & Clinical Cancer Research seeks manuscripts that include significant advances in basic cancer research and that offer a translational bridge from the laboratory to the clinic to o…	Yes	No	Yes	basic cancer research, laboratory, mechanisms of progression of the malignant phenotype and metastatic disease, molecular alterations, biomarkers, targeted therapies, tumor immunotherapy, molecular characterization of human tumors, cell lines, tumor models,	6
Cancer Treatment Reviews	11.01	03057372, 15321967	https://www.cancertreatmentreviews.com/	Cancer Treatment Reviews is an international journal that provides state of the art, authoritative review articles to the clinician and researcher to keep them abreast of modern concepts and the latest developments in cancer treatment research.	Yes	Yes	No	-	-
Cancer Discovery	10.53	21598274, 21598290	https://aacrjournals.org/cancerdiscovery	Cancer Discovery publishes high-impact, peer-reviewed articles describing major advances in research and clinical trials. As the premier cancer information resource, the Journal also presents Review Articles, Perspectives and Commentaries, News stories, and Research Watch summaries of important journal articles to its readers to keep them informed about the latest findings in the field. Topics sp…	Yes	No	Yes	laboratory	7
Journal of the National Cancer Center	10.08	20968663, 26670054	https://www.sciencedirect.com/journal/journal-of-the-national-cancer-center	The Journal of the National Cancer Center (JNCC) is a peer-reviewed and fully open-access journal that publishes high-quality articles in all areas of cancer research. Launched in March 2021, the journal aims to promote studies that answer fundamental questions of cancer biology and epidemiology, and facilitate state-of-the-art approaches for cancer prevention, detection, diagnosis, and treatment…	Yes	No	No	-	-
The Lancet Oncology	9.61	14702045, 14745488	https://www.thelancet.com/journals/lanonc/home	The Lancet Oncology covers topics that advance clinical practice, challenge the status quo, advocate change in health policy, and tackle issues related to global oncology. Topics include but are not limited to breast cancer; endocrine system cancer; gastrointestinal cancer; genitourinary cancer; gynaecological cancer; haematological cancer; head and neck cancer; neurooncology; paediatric oncology…	Yes	No	No	-	-
Cancer Letters	9.23	03043835, 18727980	https://www.sciencedirect.com/journal/cancer-letters	Cancer Letters is an international journal providing a forum for original and pertinent contributions in cancer research. Cancer Letters considers full-length articles and Mini Reviews in the broad area of basic and translational oncology. Additionally, Special Issues highlight topical areas in cancer research. Basic areas of interest to a broad readership of Cancer Letters include the molecular …	Yes	No	Yes	basic, molecular genetics and cell biology of cancer, radiation biology, molecular pathology, viral oncology, metastasis, experimental therapeutics, targeted therapies for personalized cancer medicine	8
Journal for ImmunoTherapy of Cancer	9.1	20511426	https://jitc.bmj.com/	The Journal for ImmunoTherapy of Cancer (JITC) is the open access, peer reviewed, online journal of the Society for Immunotherapy of Cancer (SITC). The journal publishes articles on all aspects of tumor immunology and cancer immunotherapy and, in doing so, aims to enrich communication and advance scientific understanding among the many stakeholders in this rapidly evolving field. Topics of intere…	Yes	No	Yes	tumor immunology and cancer immunotherapy, basic sciencen tumor-host interactions, tumor microenvironment, animal models, immune biomarkers, cellular therapies, immune-based therapies, immune-related toxicity	9
Cell Death and Disease	9.09	20414889	https://www.nature.com/cddis/	Brought to you by the editorial team of Cell Death & Differentiation, Cell Death & Disease is a peer-reviewed online journal in the field of translational cell death. It seeks to promote diverse and integrated areas of experimental and internal medicine with its specialties, including cancer, immunity and neuroscience. It is now also accepting articles in a new area: cancer metabolism. Cell Death…	No	No	Yes	-	-
Biochimica et Biophysica Acta - Reviews on Cancer	8.92	0304419X, 18792561	https://www.sciencedirect.com/journal/biochimica-et-biophysica-acta-bba-reviews-on-cancer	BBA Reviews on Cancer covers the whole field of the biology and biochemistry of cancer, emphasizing oncogenes and tumor suppressor genes, growth-related cell cycle control signalling, carcinogenesis mechanisms, cell transformation, immunologic control mechanisms, genetics of human (mammalian) cancer, control of cell proliferation, genetic and molecular control of organismic development, rational …	Yes	Yes	No	-	-
Neuro-Oncology	8.79	15228517, 15235866	https://academic.oup.com/neuro-oncology	Published monthly from January 2010, Neuro-Oncology is the official journal of the Society for Neuro-Oncology. Also affiliated with the Japan Society for Neuro-Oncology and the European Association of Neuro-Oncology it is a truly global journal in the field. Dedicated to providing superior and rapid publication of information in all areas of neuro-oncology, the journal contains peer-reviewed arti…	Yes	No	Yes	all areas of neuro-oncology	10
Cancer Research	8.74	00085472, 15387445	https://aacrjournals.org/cancerres	Cancer Research publishes impactful original studies, reviews, and opinion pieces of high significance to the broad cancer research community. Cancer Research seeks manuscripts that offer conceptual or technological advances leading to basic and translational insights into cancer biology. Manuscripts that focus on convergence science, the bridging of two or more distinct areas of cancer research,…	Yes	No	Yes	basic, cancer biology, cancer immunology, cancer metabolism and molecular mechanisms, therapeutic development and chemical biology, translational cancer biology, cancer landscapes	11
MedComm	8.57	26882663	https://onlinelibrary.wiley.com/journal/26882663	Aim of the journal MedComm is a peer-reviewed, online open access journal that publishes the pioneer works providing novel insights into all aspects of medicine on the basis of novelty, timeliness and significance to human health. The journal emphasizes original findings that advance the understanding of pathogenesis or improve the diagnosis and treatment of human disease. Interdisciplinary studi…	No	No	No	-	-
Clinical Cancer Research	8.53	10780432, 15573265	https://aacrjournals.org/clincancerres	Clinical Cancer Research publishes innovative clinical and translational cancer research studies that bridge the laboratory and the clinic. The Journal is especially interested in clinical trials evaluating new treatments, accompanied by research on pharmacology, molecular alterations and biomarkers that predict response or resistance to treatment. The Journal will consider laboratory and animal …	Yes	No	Yes	laboratory, molecular alterations and biomarkers, laboratory and animal studies, molecularly-targeted agents, targetable mechanisms of oncogenesis, progression of the malignant phenotype and metastatic disease, mechanisms of drug sensitivity and resistance, pharmacogenetics and pharmacogenomics, immunotherapy and clinical immunology, antibody-based therapy, cellular and gene therapy, molecular ch…	12
Apoptosis	8.48	13608185, 1573675X	https://link.springer.com/journal/10495	Apoptosis is an international peer-reviewed journal, published monthly. The Journal is devoted to the rapid publication of innovative basic and clinically-oriented investigations into programmed cell death. It aims to stimulate both research on the basis of mechanisms of apoptosis and on its role in various human disease processes including: cancer, autoimmune disease, viral infection, AIDS, card…	No	No	Yes	-	-
Experimental Hematology and Oncology	8.39	21623619	https://link.springer.com/journal/40164	Experimental Hematology & Oncology is an open access journal that encompasses all aspects of hematology and oncology with an emphasis on preclinical, basic, patient-oriented and translational research. The journal acts as an international platform for sharing laboratory findings in these areas and makes a deliberate effort to publish clinical trials with 'negative' results and basic science studi…	Yes	No	Yes	preclinical, basic, laboratory findings, basic science studies	13
JAMA Oncology	8.32	23742437, 23742445	https://jamanetwork.com/journals/jamaoncology	JAMA Oncology is committed to publishing influential original research, opinions, and reviews that advance the science of oncology and improve the clinical care of patients with cancer. Our original, innovative, and timely scientific and educational content provides a deeper understanding of cancer pathogenesis and recent treatment advances for our readers. JAMA Oncology aims to effectively conve…	Yes	No	No	-	-
Tumour Virus Research	8.29	26666790	https://www.sciencedirect.com/journal/tumour-virus-research	Tumour Virus Research aims to publish primary research and review articles covering all aspects of virally driven neoplasia, ranging from basic molecular and cancer virology including virus-associated tumour models, diagnostics, vaccines, and therapies, through to clinical, epidemiological, and public awareness aspects. This open access journal is a forum for cross disciplinary work in tumour vir…	Yes	No	Yes	primary research, basic molecular and cancer virology, virus-associated tumour models, human tumour virology, mechanistic studies, fundamental cancer mechanisms, malignant progression, investigating tumour biology, basic virology, cellular and molecular biology, tumour immunology, pre-clinical and clinical studies	14
Cancer and Metastasis Reviews	8.26	01677659, 15737233	https://link.springer.com/journal/10555	Aims and Scope Research advances over the past decades have in many cases transformed advanced cancer from a lethal diagnosis to a manageable chronic condition; in some cases, advanced cancers can even be cured. These advances have been driven by fundamental research into the mechanisms which malignant transformation subverts the machinery of the cancer cell and impacts the tumor microenvironment…	Yes	Yes	No	-	-
Journal of Thoracic Oncology	7.97	15560864, 15561380	https://www.sciencedirect.com/journal/journal-of-thoracic-oncology	Journal of Thoracic Oncology (JTO), the official journal of the International Association for the Study of Lung Cancer, is the primary educational and informational publication for topics relevant to the prevention, detection, diagnosis, and treatment of all thoracic malignancies. JTO emphasizes a multidisciplinary approach and includes original research reviews and opinion pieces. The audience i…	Yes	No	Yes	biomarker targets, genomics, immunology, cellular therapies, basic science studies	15
Neoplasia (United States)	7.95	14765586, 15228002	https://www.sciencedirect.com/journal/neoplasia	Neoplasia publishes the results of novel investigations in all areas of oncology research. The title Neoplasia was chosen to convey the journal’s breadth, which encompasses the traditional disciplines of cancer research as well as emerging fields and interdisciplinary investigations. Neoplasia is interested in studies describing new molecular and genetic findings relating to the neoplastic phenot…	Yes	No	Yes	molecular and genetic findings, laboratory, basic sciences, neoplastic phenotype, laboratory studies, biological reagents, clones, cell lines	16
Breast	7.87	09609776, 15323080	https://www.sciencedirect.com/journal/the-breast	Affiliated with the Australasian Society for Breast Disease (ASBD), the European Society for Medical Oncology (ESMO), and the Hong Kong Breast Oncology Group (HKBOG). The Breast is a multidisciplinary open access journal for researchers and clinicians, which focuses on translational and clinical research for the advancement of breast cancer prevention, diagnosis and treatment of all stages. The E…	Yes	No	Yes	molecular biology, genetics, nuclear medicine	17
npj Precision Oncology	7.81	2397768X	https://www.nature.com/npjprecisiononcology/	npj Precision Oncology considers research covering all aspects of basic science, translational, and clinical research in the field of precision oncology. The journal broadly defines precision oncology as cancer diagnosis, prognosis, prevention, and treatment tailored specifically to the individual patient based on the genetic and/or molecular profile of the patient. We welcome innovative, well-co…	Yes	No	Yes	basic science, genetic and/or molecular profile, targeted therapy ,biomarkers, immunotherapies, immune checkpoint inhibitors, adoptive cell therapies, cancer vaccines, immunomodulatory agents, liquid biopsy, circulating tumor DNA, circulating tumor cells, exosomes, tumor heterogeneity, clonal evolution, tumor microenvironment dynamics, genomic profiling, molecular characterization of cancer, drug…	18
Leukemia	7.62	08876924, 14765551	https://www.nature.com/leu/	Leukemia publishes high quality, peer reviewed research that covers all aspects of the research and treatment of leukemia and allied diseases. Studies of normal hemopoiesis are covered because of their comparative relevance. Topics of interest include oncogenes, growth factors, stem cells, leukemia genomics, cell cycle, signal transduction, molecular targets for therapy and more. We publish a ran…	Yes	No	Yes	oncogenes, growth factors, stem cells, leukemia genomics, cell cycle, signal transduction, molecular targets for therapy	19
Angiogenesis	7.56	09696970, 15737209	https://link.springer.com/journal/10456	Angiogenesis is an international peer-reviewed journal devoted to the publication of top quality original articles and reviews on the cellular and molecular mechanisms that regulate angiogenesis in physiological and pathological conditions. As a central source for rapid communications representing the full spectrum of angiogenesis research, this multidisciplinary journal will publish innovative e…	No	No	Yes	-	-
Immuno-Oncology and Technology	7.35	25900188	https://www.sciencedirect.com/journal/immuno-oncology-and-technology	Immuno-Oncology and Technology (IOTECH) is sister journal to Annals of Oncology and ESMO Open and part of the European Society for Medical Oncology's portfolio of world-class journals. By publishing high quality original research articles, reviews, perspectives, technology explained papers, letters to the editor and editorials, IOTECH aspires to provide a forum for todays' leaders in the field of…	Yes	No	Yes	pre-clinical, therapy induced innate and adaptive immune response	20
The Lancet Regional Health - Europe	7.31	26667762	https://www.thelancet.com/journals/lanepe/home	The Lancet Regional Health – Europe promotes the advancement of clinical practice and health policy in Europe with the goal of improving health outcomes for all people regionally and globally. The journal is managed by local, experienced editors in Munich, Barcelona and the U.K, working in collaboration with our global editorial team. We provide a platform for high-quality original research that …	No	No	No	-	-
Blood Cancer Discovery	7.29	26433230, 26433249	https://aacrjournals.org/bloodcancerdiscov	Blood Cancer Discovery publishes high-quality Research Articles and Briefs representing major advances in basic, translational, and clinical research of leukemia, lymphoma, myeloma, and associated diseases. The topics appropriate for coverage include but are not limited to the following: molecular and cellular features of pathogenesis, therapy response and relapse, transcriptional circuits, stem …	Yes	No	Yes	basic, molecular and cellular features of pathogenesis, transcriptional circuits, stem cells, differentiation, microenvironment, metabolism, immunity, mutagenesis, clonal evolution, animal disease models,biological and living cell therapies, biomarkers	21
Liver Cancer	7.12	16645553, 22351795	https://karger.com/LIC	Liver cancer has a very high prevalence among cancers in general and is one of the most common causes of death worldwide. Based on these facts, the journal Liver Cancer serves the growing need to better understand the causes, mechanisms, and therapy of the malignancy. It provides the international community of researchers and clinicians with a platform for their research results, focusing on mole…	Yes	No	Yes	mechanisms, molecular carcinogenesis, molecular targeted therapy, experimental models	22
npj Breast Cancer	7	23744677	https://www.nature.com/npjbcancer/	npj Breast Cancer considers research that explores all aspects of biology and medicine relevant to breast cancer. The journal covers a broad range of topics including but not limited to: Molecular classification of disease Clinical trials and clinical research Immunotherapy and other treatments Carcinogenesis and hereditary susceptibility Molecular epidemiology Screening and disease prevention Su…	Yes	No	Yes	molecular classification of disease, immunotherapy, carcinogenesis, hereditary susceptibility, molecular epidemiology, mechanisms of metastasis, tumor microenvironment, mechanism-based therapies targeting signal transduction pathways	23
Cancer Immunology Research	6.92	23266066, 23266074	https://aacrjournals.org/cancerimmunolres	Cancer Immunology Research publishes outstanding original articles reporting major advances that span the discipline of cancer immunology, from basic investigations of host-tumor interactions to developmental therapeutics in model systems, early translational studies in patients, and in-depth analysis of late-stage clinical trials. The journal also publishes reviews and opinion pieces of broad si…	Yes	No	Yes	cancer immunology, basic investigations, host-tumor interactions, endogenous antitumor immunity, tumor-promoting inflammation, cancer antigens, vaccines, antibodies, cellular therapy, cytokines, immune regulation, immune suppression, immunomodulatory effects of cancer treatment	24
Cell Death Discovery	6.78	20587716	https://www.nature.com/cddiscovery/	Cell Death Discovery is a multidisciplinary, international, online-only, open access journal, dedicated to publishing research at the intersection of medicine with biochemistry, pharmacology, immunology, cell biology and cell death, provided it is scientifically sound. The unrestricted access to research findings in Cell Death Discovery will foster a dynamic and highly productive dialogue between…	No	No	Yes	-	-
Annual Review of Biomedical Data Science	6.55	25743414	https://www.annualreviews.org/content/journals/biodatasci	The Annual Review of Biomedical Data Science provides comprehensive expert reviews in biomedical data science, focusing on advanced methods to store, retrieve, analyze, and organize biomedical data and knowledge. The scope of the journal encompasses informatics, computational, artificial intelligence (AI), and statistical approaches to biomedical data, including the sub-fields of bioinformatics, …	No	Yes	No	-	-
Oncogene	6.49	09509232, 14765594	https://www.nature.com/onc/	Oncogene aims to make substantial advances in our knowledge of processes that contribute to cancer by publishing outstanding research. We propagate work that challenges standard conjecture and builds on previous studies, in particular those that lead to establishing new paradigms in the etio-pathogenesis, diagnosis, treatment, or prevention of cancers, and in processes that drive metastatic sprea…	Yes	No	Yes	etio-pathogenesis, metastatic spread, molecular and cellular biology of cancer, resistance to cancer therapies, fundamental and theoretical work, biologic and translational endpoints, genetics, structural biology, function, mechanism	25
Annual Review of Cancer Biology	6.43	24723428	https://www.annualreviews.org/content/journals/cancerbio	The Annual Review of Cancer Biology reviews a range of subjects in cancer research that represent important and emerging areas in the field. With recent advances in our understanding of the basic mechanisms of cancer development and the translation of an increasing number of these findings into the clinic in the form of targeted treatments for the disease, the Annual Review of Cancer Biology is d…	Yes	Yes	No	-	-
