## Supplementary material for "Suspected distortion of citations in high-impact cancer journals": Dataset S2

### Sheet: Journal_2YCR
Journal	Year	2YCR	2YCR minus 0.6	2YCR minus 0.9	diff_06_lo	diff_06_hi	diff_09_lo	diff_09_hi	diff_06	diff_09	Impact Factor SCImago
Cancer cell	2014	19.44	19.37	19.44	-0.547513	1.50747	0	0	0.360082	0	16.697
Cancer cell	2015	18.65	18.16	18.45	0.224094	6.27271	0	3.7344	2.62735	1.07239	16.382
Cancer cell	2016	20.44	19.84	20.1	-0.201839	7.30612	0	5.31001	2.93542	1.66341	18.777
Cancer cell	2017	16.45	16.2	16.32	-0.394688	4.23766	0	2.50458	1.51976	0.790274	14.275
Cancer cell	2018	17.57	17.32	17.34	-0.23494	4.40182	0	4.29673	1.42288	1.30905	14.251
Cancer cell	2019	22.38	22.39	22.38	-0.153251	0	0	0	-0.0446828	0	17.273
Cancer cell	2020	27.61	27.61	27.61	0	0	0	0	0	0	19.874
Cancer cell	2021	28.24	28.24	28.24	0	0	0	0	0	0	20.991
Cancer cell	2022	28.16	28.16	28.16	0	0	0	0	0	0	21.617
Cancer cell	2023	25.96	25.96	25.96	0	0	0	0	0	0	19.869
Cancer communications (London, England)	2020	9.87	9.97	9.87	-4.50866	4.09509	0	0	-1.01317	0	7.542
Cancer communications (London, England)	2021	11.92	12.16	11.97	-5.15205	1.25075	-1.47115	0	-2.01342	-0.419463	9.555
Cancer communications (London, England)	2022	13.4	13.7	13.47	-5.78945	1.97548	-1.69474	0.561525	-2.23881	-0.522388	10.006
Cancer communications (London, England)	2023	15.58	15.37	15.55	-3.01472	7.96518	-0.190822	1.12005	1.34788	0.192555	12.414
Cancer discovery	2014	9.48	9.41	9.48	0	1.91986	0	0	0.738397	0	3.776
Cancer discovery	2015	7.7	7.69	7.7	0	0.645889	0	0	0.12987	0	3.985
Cancer discovery	2016	6.32	6.32	6.32	0	0	0	0	0	0	4.289
Cancer discovery	2017	8.08	8.05	8.08	-0.292092	1.17566	0	0	0.371287	0	5.965
Cancer discovery	2018	9	8.93	9	-0.138048	2.42033	0	0	0.777778	0	7.039
Cancer discovery	2019	9.8	9.8	9.8	0	0	0	0	0	0	7.728
Cancer discovery	2020	13.18	13.18	13.18	0	0	0	0	0	0	9.821
Cancer discovery	2021	15.92	15.92	15.92	0	0	0	0	0	0	12.307
Cancer discovery	2022	12.48	12.48	12.48	0	0	0	0	0	0	9.501
Cancer discovery	2023	13.38	13.38	13.38	0	0	0	0	0	0	10.265
Cancer immunology research	2015	8.41	8.39	8.41	-0.412315	1.59253	0	0	0.237812	0	7.135
Cancer immunology research	2016	9.29	9.27	9.29	-0.28324	0.931432	0	0	0.215285	0	8.605
Cancer immunology research	2017	10.2	10.23	10.2	-0.805297	0	0	0	-0.294118	0	8.97
Cancer immunology research	2018	9.17	9.2	9.17	-1.0339	0	0	0	-0.327154	0	8.409
Cancer immunology research	2019	9.52	9.47	9.52	0	1.75579	0	0	0.52521	0	8.011
Cancer immunology research	2020	12.18	12.06	12.18	-0.464565	3.10566	0	0	0.985222	0	9.259
Cancer immunology research	2021	12.94	12.86	12.94	-0.806436	2.53947	0	0	0.618238	0	10.669
Cancer immunology research	2022	10.36	10.27	10.36	-0.21796	2.54944	0	0	0.868726	0	8.242
Cancer immunology research	2023	8.15	8.13	8.15	0	0.713724	0	0	0.245399	0	6.494
Cancer letters	2014	6.73	6.45	6.55	1.71746	6.89045	1.06624	4.67123	4.16048	2.67459	5.957
Cancer letters	2015	7.25	7.02	7.05	1.03265	5.68572	1.51161	4.2467	3.17241	2.75862	6.584
Cancer letters	2016	6.99	6.7	6.84	1.61009	6.8959	0.820343	3.67464	4.14878	2.14592	6.656
Cancer letters	2017	7.07	6.61	6.73	3.4337	9.4057	2.61114	7.40756	6.50636	4.80905	6.545
Cancer letters	2018	7.19	6.34	6.77	7.41085	16.4949	3.45462	8.62136	11.822	5.84145	6.312
Cancer letters	2019	7.77	6.83	7.49	8.22581	16.6066	1.67466	5.58913	12.0978	3.6036	6.965
Cancer letters	2020	9.74	8.65	9.39	7.19427	15.0575	1.7755	5.41636	11.191	3.59343	7.708
Cancer letters	2021	11.42	10.2	11.01	6.54304	14.9263	1.75833	5.83779	10.683	3.59019	9.021
Cancer letters	2022	11.61	10.87	11.42	2.7963	10.4748	0.190752	3.50346	6.37382	1.63652	9.201
Cancer letters	2023	10.61	10.37	10.6	-0.146629	5.11968	-0.560992	1.00819	2.26202	0.0942507	8.518
Cancer research	2014	10.87	10.6	10.83	1.12237	4.16009	0	1.00814	2.4839	0.367985	9.437
Cancer research	2015	9.85	9.63	9.82	0.68751	4.46195	0	0.742657	2.2335	0.304569	8.843
Cancer research	2016	9.25	9.09	9.17	0.446163	3.25476	0	1.99695	1.72973	0.864865	8.597
Cancer research	2017	8.49	8.27	8.39	0.708396	5.18307	0	3.22356	2.59128	1.17786	7.714
Cancer research	2018	7.96	7.85	7.96	0.332479	2.67917	0	0	1.38191	0	7.018
Cancer research	2019	8.91	8.74	8.91	0.526715	3.34582	0	0	1.90797	0	7.787
Cancer research	2020	10.73	10.16	10.62	2.79884	8.0379	0.0263545	2.19369	5.31221	1.02516	8.442
Cancer research	2021	11.38	10.85	11.21	2.35973	7.30671	0.120466	3.48236	4.65729	1.49385	9.336
Cancer research	2022	10.34	9.86	10.26	2.547	6.96548	0	2.19501	4.64217	0.773694	8.012
Cancer research	2023	10.49	10.14	10.47	1.50469	5.41537	-0.1303	0.615979	3.33651	0.190658	8.087
Clinical cancer research : an official journal of the American Association for Cancer Research	2014	10.4	10.3	10.36	-0.0351513	2.04965	-0.0531116	0.835872	0.961538	0.384615	8.999
Clinical cancer research : an official journal of the American Association for Cancer Research	2015	9.9	9.8	9.85	-0.0191943	2.09522	-0.00720588	1.16878	1.0101	0.505051	8.975
Clinical cancer research : an official journal of the American Association for Cancer Research	2016	9.5	9.46	9.49	-0.399753	1.39614	-0.291221	0.517657	0.421053	0.105263	8.929
Clinical cancer research : an official journal of the American Association for Cancer Research	2017	9.6	9.61	9.59	-0.511301	0.294869	-0.0588368	0.259247	-0.104167	0.104167	9.086
Clinical cancer research : an official journal of the American Association for Cancer Research	2018	9.5	9.46	9.5	-0.416044	1.38185	0	0	0.421053	0	8.6
Clinical cancer research : an official journal of the American Association for Cancer Research	2019	10.73	10.54	10.73	0.550367	3.28551	0	0	1.77074	0	9.548
Clinical cancer research : an official journal of the American Association for Cancer Research	2020	12.75	12.62	12.74	-0.109014	2.35878	0	0.0981294	1.01961	0.0784314	10.31
Clinical cancer research : an official journal of the American Association for Cancer Research	2021	14.13	14.1	14.12	-0.234975	0.753087	0	0.360299	0.212314	0.0707714	12.039
Clinical cancer research : an official journal of the American Association for Cancer Research	2022	12.18	12.13	12.18	-0.104241	1.3945	0	0	0.410509	0	9.988
Clinical cancer research : an official journal of the American Association for Cancer Research	2023	11.41	11.38	11.41	-0.404764	1.57488	0	0	0.262927	0	9.115
Experimental hematology & oncology	2014	2.97	2.87	2.97	0	11.8784	0	0	3.367	0	2.929
Experimental hematology & oncology	2015	2.83	2.68	2.83	-3.27869	15.9566	0	0	5.30035	0	2.512
Experimental hematology & oncology	2016	2.67	2.66	2.67	-3.2967	5.57859	0	0	0.374532	0	3.172
Experimental hematology & oncology	2017	3.34	3.27	3.34	0	7.76967	0	0	2.09581	0	2.984
Experimental hematology & oncology	2018	3.82	3.82	3.82	0	0	0	0	0	0	3.016
Experimental hematology & oncology	2019	4.42	4.32	4.42	0	8.0021	0	0	2.26244	0	3.646
Experimental hematology & oncology	2020	5.7	5.63	5.7	0	4.76761	0	0	1.22807	0	4.375
Experimental hematology & oncology	2021	13.21	13.31	13.3	-3.64169	2.39184	-2.50711	0	-0.757002	-0.681302	7.191
Experimental hematology & oncology	2022	13.21	13.26	13.16	-5.88258	6.08904	-2.41884	3.98195	-0.378501	0.378501	8.684
Experimental hematology & oncology	2023	8.61	8.42	8.52	-1.79763	6.95914	-0.802049	4.02978	2.20674	1.0453	6.171
Journal for immunotherapy of cancer	2015	6.73	6.73	6.73	0	0	0	0	0	0	5.048
Journal for immunotherapy of cancer	2016	7.19	7.19	7.19	0	0	0	0	0	0	5.192
Journal for immunotherapy of cancer	2017	8.88	8.88	8.88	0	0	0	0	0	0	5.884
Journal for immunotherapy of cancer	2018	9.29	9.29	9.29	0	0	0	0	0	0	8.022
Journal for immunotherapy of cancer	2019	11.94	11.95	11.94	-0.252694	0.00449699	0	0	-0.0837521	0	9.581
Journal for immunotherapy of cancer	2020	15.36	15.36	15.36	-0.476281	0.431008	0	0	0	0	11.751
Journal for immunotherapy of cancer	2021	13.17	13.08	13.17	-0.622391	2.71177	0	0	0.683371	0	10.946
Journal for immunotherapy of cancer	2022	11.21	11.13	11.21	-0.100198	1.88966	-0.0132035	0.00625751	0.713649	0	9.056
Journal for immunotherapy of cancer	2023	10.73	10.68	10.7	-0.104505	1.14904	0	0.63866	0.465983	0.27959	8.796
Journal of experimental & clinical cancer research : CR	2014	5.66	5.19	5.48	1.28947	16.5839	0.406306	6.79344	8.30389	3.18021	4.937
Journal of experimental & clinical cancer research : CR	2015	5.41	4.99	5.25	1.83495	14.014	0.049999	6.84671	7.7634	2.95749	4.894
Journal of experimental & clinical cancer research : CR	2016	5.87	4.91	5.43	7.86912	24.7622	2.60307	13.1644	16.3543	7.49574	5.426
Journal of experimental & clinical cancer research : CR	2017	6.89	5.67	6.17	9.02616	26.982	5.48403	16.2588	17.7068	10.4499	6.155
Journal of experimental & clinical cancer research : CR	2018	6.19	4.88	5.59	11.5148	30.1198	4.49469	15.1759	21.1632	9.69305	5.29
Journal of experimental & clinical cancer research : CR	2019	8.02	6.78	7.3	8.63178	22.1013	5.40594	12.9211	15.4613	8.97756	6.874
Journal of experimental & clinical cancer research : CR	2020	13.34	11.17	11.95	10.1028	22.0162	7.03985	13.9006	16.2669	10.4198	9.794
Journal of experimental & clinical cancer research : CR	2021	15.48	12.96	14.19	9.70725	22.6582	5.29278	11.6839	16.2791	8.33333	11.432
Journal of experimental & clinical cancer research : CR	2022	12.79	10.81	12.22	9.21973	21.6415	1.7441	7.08195	15.4808	4.45661	9.404
Journal of experimental & clinical cancer research : CR	2023	12.47	11.24	12.23	4.99377	15.3139	0.0483465	4.27384	9.86367	1.92462	9.614
Journal of hematology & oncology	2014	6.95	6.82	6.95	-1.11061	6.03348	0	0	1.8705	0	5.738
Journal of hematology & oncology	2015	7.67	7.68	7.68	-3.97384	3.7974	-1.2135	0.685601	-0.130378	-0.130378	6.858
Journal of hematology & oncology	2016	6.9	6.84	6.87	-3.05117	4.94443	-0.775919	1.95401	0.869565	0.434783	6.367
Journal of hematology & oncology	2017	8.05	7.58	7.84	0.795652	11.7291	0.106828	5.56306	5.83851	2.6087	7.251
Journal of hematology & oncology	2018	9.65	9.56	9.44	-2.06786	4.38024	-0.263315	5.27399	0.932642	2.17617	8.508
Journal of hematology & oncology	2019	12.23	12.23	12.07	-2.79421	2.89324	-0.273499	3.10368	0	1.30826	10.329
Journal of hematology & oncology	2020	20.48	20.02	20.19	-0.36618	5.18904	0.20437	3.13067	2.24609	1.41602	15.011
Journal of hematology & oncology	2021	29.04	28.05	28.27	-0.862524	8.37998	0.190344	6.15503	3.40909	2.65152	20
Journal of hematology & oncology	2022	28.54	28.07	28.36	-0.986682	5.27316	-0.354443	2.38348	1.64681	0.630694	21.144
Journal of hematology & oncology	2023	26.7	26.49	26.68	-1.00952	3.02827	-0.455154	0.673698	0.786517	0.0749064	20.87
Journal of thoracic oncology : official publication of the International Association for the Study of Lung Cancer	2014	5.73	5.71	5.72	-0.511907	1.27324	0	0.415499	0.34904	0.17452	4.623
Journal of thoracic oncology : official publication of the International Association for the Study of Lung Cancer	2015	5.17	5.14	5.17	-0.450294	2.21247	0	0	0.580271	0	4.651
Journal of thoracic oncology : official publication of the International Association for the Study of Lung Cancer	2016	6.05	6.02	6.05	-0.00540986	1.3013	0	0	0.495868	0	5.383
Journal of thoracic oncology : official publication of the International Association for the Study of Lung Cancer	2017	7.75	7.73	7.75	-0.046824	0.644153	0	0	0.258065	0	5.355
Journal of thoracic oncology : official publication of the International Association for the Study of Lung Cancer	2018	7.66	7.66	7.66	0	0	0	0	0	0	5.506
Journal of thoracic oncology : official publication of the International Association for the Study of Lung Cancer	2019	6.65	6.65	6.65	-0.300098	0	0	0	0	0	5.861
Journal of thoracic oncology : official publication of the International Association for the Study of Lung Cancer	2020	8.08	8.09	8.08	-0.308833	0.137067	0	0	-0.123762	0	6.31
Journal of thoracic oncology : official publication of the International Association for the Study of Lung Cancer	2021	10.27	10.27	10.27	0	0	0	0	0	0	8.751
Journal of thoracic oncology : official publication of the International Association for the Study of Lung Cancer	2022	11.07	11.09	11.07	-0.357104	0	0	0	-0.180668	0	9.344
Journal of thoracic oncology : official publication of the International Association for the Study of Lung Cancer	2023	11.24	11.27	11.24	-0.853993	0	0	0	-0.266904	0	9.676
Leukemia	2014	7.56	7.49	7.55	0.0436856	2.16914	-0.162368	0.406018	0.925926	0.132275	6.759
Leukemia	2015	8	7.99	8	-0.471095	0.807892	-0.151816	0	0.125	0	7.474
Leukemia	2016	8.4	8.35	8.4	-0.0663974	1.30352	0	0	0.595238	0	7.818
Leukemia	2017	7.08	7.05	7.08	-0.178913	1.15103	0	0	0.423729	0	6.316
Leukemia	2018	6.64	6.64	6.64	-0.444669	0.487177	0	0.0875928	0	0	6.245
Leukemia	2019	7.63	7.57	7.59	0.107862	1.65933	0.00676653	1.15182	0.78637	0.524246	6.603
Leukemia	2020	10.12	10.05	10.05	-0.136113	2.10242	-0.0580883	1.91233	0.6917	0.6917	8.331
Leukemia	2021	11.31	11.33	11.31	-0.63415	0.265629	0	0	-0.176835	0	9.656
Leukemia	2022	9.25	9.2	9.25	-0.140172	1.54988	0	0	0.540541	0	7.728
Leukemia	2023	10.35	10.34	10.35	-0.436317	0.965009	0	0	0.0966184	0	7.758
Molecular cancer	2014	6.13	5.58	5.85	3.82179	15.374	1.82293	8.49956	8.97227	4.5677	4.773
Molecular cancer	2015	7.22	6.52	6.68	3.33781	17.4658	3.33389	13.4788	9.69529	7.47922	6.318
Molecular cancer	2016	6.9	5.8	6.27	8.97813	23.4589	4.27871	15.3263	15.942	9.13043	6.452
Molecular cancer	2017	8.94	8.13	8.62	2.99853	16.3781	0.173208	7.75112	9.0604	3.57942	7.986
Molecular cancer	2018	12.38	11.58	11.38	-1.23888	15.4623	2.52627	14.756	6.46204	8.07754	10.798
Molecular cancer	2019	17.59	15.77	15.82	3.36073	18.2866	5.31011	15.4459	10.3468	10.0625	15.181
Molecular cancer	2020	34.84	30.38	32.48	5.98888	20.3826	2.90856	11.1184	12.8014	6.77382	25.444
Molecular cancer	2021	51.96	46.33	49.28	3.69136	18.4573	1.83159	9.1867	10.8353	5.15781	35.779
Molecular cancer	2022	39.34	37.2	38.5	-0.867237	12.7529	-0.364809	5.38528	5.43976	2.13523	28.757
Molecular cancer	2023	29.44	29.55	29.41	-5.13012	5.18831	-1.43332	1.92614	-0.373641	0.101902	23.136
NPJ breast cancer	2017	5.36	5.36	5.36	0	0	0	0	0	0	3.65
NPJ breast cancer	2018	7.26	7.26	7.26	0	0	0	0	0	0	5.446
NPJ breast cancer	2019	6.4	6.38	6.4	0	1.08737	0	0	0.3125	0	5.839
NPJ breast cancer	2020	8.85	8.83	8.85	0	1.50961	0	0	0.225989	0	5.788
NPJ breast cancer	2021	11.21	11.26	11.21	-1.53976	0.425966	0	0	-0.44603	0	7.138
NPJ breast cancer	2022	7.69	7.59	7.68	-0.953789	4.89462	-0.00593408	0.38422	1.30039	0.130039	5.458
NPJ breast cancer	2023	8.19	8.24	8.2	-1.63642	0.450311	-0.319513	0	-0.610501	-0.1221	5.669
NPJ precision oncology	2019	9.18	9.1	9.18	0	3.53695	0	0	0.87146	0	5.464
NPJ precision oncology	2020	9.84	9.45	9.84	0	12.1234	0	0	3.96341	0	7.417
NPJ precision oncology	2021	13.23	13.18	13.23	-0.0201294	1.47751	0	0	0.377929	0	9.864
NPJ precision oncology	2022	9.99	10.08	9.99	-2.40236	0	0	0	-0.900901	0	7.602
NPJ precision oncology	2023	8.9	8.9	8.9	-0.215909	0.00450785	0	0	0	0	6.552
Nature cancer	2022	15.53	15.53	15.53	0	0	0	0	0	0	11.979
Nature cancer	2023	16.89	16.89	16.89	0	0	0	0	0	0	12.218
Neoplasia (New York, N.Y.)	2014	5.6	5.28	5.53	1.05869	11.28	0	4.1973	5.71429	1.25	4.76
Neoplasia (New York, N.Y.)	2015	5.8	5.36	5.8	1.84799	13.7799	0	0	7.58621	0	5.004
Neoplasia (New York, N.Y.)	2016	5.77	5.58	5.77	-0.0650351	8.71275	0	0	3.29289	0	5.212
Neoplasia (New York, N.Y.)	2017	5.5	5.44	5.5	-0.914755	5.11931	0	0	1.09091	0	5.149
Neoplasia (New York, N.Y.)	2018	4.61	4.53	4.58	-1.05776	5.34338	0	1.69892	1.73536	0.650759	3.86
Neoplasia (New York, N.Y.)	2019	6.51	6.46	6.51	-2.7414	5.90953	-0.304034	0.20498	0.768049	0	5.668
Neoplasia (New York, N.Y.)	2020	6.66	6.34	6.59	0.665438	9.84393	0	3.32362	4.8048	1.05105	5.284
Neoplasia (New York, N.Y.)	2021	7.33	7.13	7.25	-0.684041	7.45206	0	2.79682	2.72851	1.09141	6.006
Neoplasia (New York, N.Y.)	2022	5.63	5.34	5.43	-0.329615	12.0803	-0.241367	9.86953	5.15098	3.5524	4.522
Neoplasia (New York, N.Y.)	2023	8.45	8.39	8.42	-4.33635	11.1647	-1.12949	3.30678	0.710059	0.35503	6.466
Neuro-oncology	2014	9.11	9.01	8.94	-1.44207	5.04779	0.181068	4.62238	1.09769	1.86608	6.513
Neuro-oncology	2015	8.73	8.66	8.64	-1.57904	4.10396	0.0530753	2.77639	0.801833	1.03093	6.241
Neuro-oncology	2016	7.31	7.29	7.29	-1.6577	2.34993	-0.0394648	1.01963	0.273598	0.273598	6.436
Neuro-oncology	2017	8.16	8.21	8.16	-1.4353	0.311402	-0.425253	0.501139	-0.612745	0	7.206
Neuro-oncology	2018	8.36	8.3	8.33	-0.231407	2.17106	-0.163818	1.39086	0.717703	0.358852	7.317
Neuro-oncology	2019	8.69	8.62	8.62	-0.368872	2.30706	0	1.84792	0.805524	0.805524	6.658
Neuro-oncology	2020	9.92	9.91	9.92	-1.10187	1.96898	0	0	0.100806	0	6.73
Neuro-oncology	2021	10.15	10.07	10.15	-0.315868	2.53338	0	0	0.788177	0	7.476
Neuro-oncology	2022	13.82	13.62	13.82	-0.257335	5.60367	0	0	1.44718	0	9.747
Neuro-oncology	2023	15.2	15.11	15.2	-0.902154	3.90642	0	0	0.592105	0	11.719
Oncogene	2014	8.57	7.89	8.3	5.30993	10.917	1.21174	5.47449	7.93466	3.15053	7.507
Oncogene	2015	8.32	7.59	8.05	5.99248	11.7074	1.36053	5.6893	8.77404	3.24519	7.5
Oncogene	2016	7.55	7.17	7.37	3.2314	6.94247	1.21708	3.48271	5.03311	2.38411	7.17
Oncogene	2017	7.31	6.95	7.21	2.90744	7.16888	0.594492	2.46212	4.92476	1.36799	6.605
Oncogene	2018	7.26	6.84	7.14	2.87509	8.77887	0.629669	2.78706	5.78512	1.65289	6.412
Oncogene	2019	8.78	8.26	8.61	3.14652	9.02977	0.912393	3.36346	5.92255	1.93622	7.375
Oncogene	2020	11.16	9.96	10.96	6.99565	14.3434	0.644524	3.37485	10.7527	1.79211	8.525
Oncogene	2021	10.48	9.48	10.21	6.12761	13.1406	0.946047	4.5995	9.54198	2.57634	8.007
Oncogene	2022	9.67	8.82	9.48	5.53883	12.5457	0.80765	3.33119	8.79007	1.96484	7.375
Oncogene	2023	8.5	7.84	8.37	4.27962	11.6538	0.41669	2.92371	7.76471	1.52941	6.449

### Sheet: readme.MD
Column name	Comment
Journal	name of the journal
Year	year i for 2ycr calculation
2YCR	2 year citation rate calculated with all available papers for year i
2YCR minus 0.6	2 year citation rate calculated without flagged papers at the 0.6 paper mill threshold
2YCR minus 0.9	2 year citation rate calculated without flagged papers at the 0.9 paper mill threshold
diff_06_lo	lower 95% confidence interval for 2YCR minus 0.6
diff_06_hi	upper 95% confidence interval for 2YCR minus 0.6
diff_09_lo	lower 95% confidence interval for 2YCR minus 0.6
diff_09_hi	upper 95% confidence interval for 2YCR minus 0.6
diff_06	contribution to the 2YCR of flagged papers at the 0.6 paper mill threshold
diff_09	contribution to the 2YCR of flagged papers at the 0.9 paper mill threshold
Impact Factor SCImago	value of the "citations per doc / 2 years" retrieved from scimago for year i
